# Identification of genetic variants that impact gene co-expression relationships using large-scale single-cell data

**DOI:** 10.1101/2022.04.20.488925

**Authors:** Shuang Li, Katharina T. Schmid, Dylan de Vries, Maryna Korshevniuk, Roy Oelen, Irene van Blokland, BIOS Consortium, sc-eQTLgen Consortium, Hilde E. Groot, Morris Swertz, Pim van der Harst, Harm-Jan Westra, Monique van der Wijst, Matthias Heinig, Lude Franke

## Abstract

**Background:** Expression quantitative trait loci (eQTL) studies have shown how genetic variants affect downstream gene expression. To identify the upstream regulatory processes, single-cell data can be used. Single-cell data also offers the unique opportunity to reconstruct personalized co-expression networks—by exploiting the large number of cells per individual, we can identify SNPs that alter co-expression patterns (co-expression QTLs, co-eQTLs) using a limited number of individuals.

**Results:** To tackle the large multiple testing burden associated with a genome-wide analysis (i.e. the need to assess all combinations of SNPs and gene pairs), we conducted a co-eQTL meta-analysis across four scRNA-seq peripheral blood mononuclear cell datasets from three studies (reflecting 173 unique participants and 1 million cells) using a novel filtering strategy followed by a permutation-based approach. Before analysis, we evaluated the co-expression patterns to be used for co-eQTL identification using different external resources. The subsequent analysis identified a robust set of cell-type-specific co-eQTLs for 72 independent SNPs that affect 946 gene pairs, which we then replicated in a large bulk cohort. These co-eQTLs provide novel insights into how disease-associated variants alter regulatory networks. For instance, one co-eQTL SNP, rs1131017, that is associated with several autoimmune diseases affects the co-expression of *RPS26* with other ribosomal genes. Interestingly, specifically in T cells, the SNP additionally affects co-expression of *RPS26* and a group of genes associated with T cell-activation and autoimmune disease. Among these genes, we identified enrichment for targets of five T-cell-activation-related transcriptional factors whose binding sites harbor rs1131017. This reveals a previously overlooked process and pinpoints potential regulators that could explain the association of rs1131017 with autoimmune diseases.

**Conclusion:** Our co-eQTL results highlight the importance of studying gene regulation at the context-specific level to understand the biological implications of genetic variation. With the expected growth of sc-eQTL datasets, our strategy—combined with our technical guidelines—will soon identify many more co-eQTLs, further helping to elucidate unknown disease mechanisms.
