## Supplementary Table 1 for "Identification of genetic variants that impact gene co-expression relationships using large-scale single-cell data"

### Sheet: Sheet1
Data set (version of chemistry)	Sample size	Avr. cells per person	Counts per cell
Oelen (v2)	72	1082	2820
Oelen (v3)	32	1163	6519
van der Wijst (v2)	45	560	3735
van Blokland (v2)	24	907	2307
van Blokland (v3)	14	751	4778
