## Supplementary Table 2 for "Identification of genetic variants that impact gene co-expression relationships using large-scale single-cell data"

### Sheet: eQTLs_in_each_ds
	Number of eQTLs (per data set)
Cell type	Oelen data set (v2)	Oelen data set (v3)	van der Wijst data set	van Blokland data set (v2)	Meta-analysis
CD4+ T cells	348	180	189	14	917
CD8+ T cells	182	79	60	7	527
Monocytes	185	351	40	8	625
Dendritic cells	54	28	9	5	145
B cells	14	4	7	1	51
NK cells	154	88	35	2	376

### Sheet: all_snp_eQTLs_in_each_ds
	Number of eQTLs (per data set)
Cell type	Oelen data set (v2)	Oelen data set (v3)	van der Wijst data set	van Blokland data set (v2)	Meta-analysis
CD4+ T cells	212	35	115	1	917
CD8+ T cells	117	24	23	0	527
Monocytes	90	122	24	0	625
Dendritic cells	29	1	5	1	145
B cells	14	5	6	1	51
NK cells	83	16	10	0	376
