## Supplementary Table 4 for "Identification of genetic variants that impact gene co-expression relationships using large-scale single-cell data"

### Sheet: Sheet1
Celltype / Scenario	Average number of cells per individual				Significant co-eQTLs statistics				Number of Tests	Sum of individuals for meta analysis
	Oelen v2	Oelen v3	van Blokland v2	van der Wijst	coeqtl_num	coeqtl_snp_num	coeqtl_genepair_num	coeqtl_gene_num
CD4+ T	338.261	294.725	349.125	283.844	15433	249	15433	6085	12137281	125.477
CD8+ T	219.375	204.65	157.792	100.244	2561	123	2561	2111	6390963	116.099
monocyte	130.477	219.3	121.792	60.3556	425	63	424	441	7323138	109.755
DC	20.3977	27.1	13.125	7.66667	8	1	8	9	1272690	69.4932
NK	137.898	130.9	79.3333	69.0222	960	79	960	946	4261756	106.194
B	17.0455	22.75	20.1667	20.6444	20	1	20	21	390150	76.5719
CD4+ T subsampled individuals	433.256	431.737	332.571	265.125	1013	63	1013	990	10993028	76.0008
CD4+ T subsampled individuals	462.5	384.5	450	277.562	97	3	97	100	7951520	39.1559
CD4+ T subsampled cells	50	50	50	50	115	11	115	126	7710976	98.6086
CD4+ T subsampled cells	150	150	150	150	2042	122	2042	1833	10391002	117.885
CD4+ T subsampled cells	250	250	250	250	8596	208	8596	4737	11336271	123.065
classical monocyte	101.068	176.9	102.75	50.1333	197	23	197	213	6791638	103.218
non-classical monocyte	29.4091	41.775	19.0417	10.5	2	2	2	4	5064879	75.2293
monocyte subsampled cells	50	50	50	50	90	14	90	102	5715719	101.358
