## Supplementary Table 5 for "Identification of genetic variants that impact gene co-expression relationships using large-scale single-cell data"

### Sheet: Sheet1
Celltype / Scenario	Average number of cells per individual				Significant co-eQTLs statistics				Number of Tests	Sum of individuals for meta analysis
	Oelen v2	Oelen v3	van Blokland v2	van der Wijst	coeqtl_num	coeqtl_snp_num	coeqtl_genepair_num	coeqtl_gene_num
CD4+ T	338.261	294.725	349.125	283.844	500	30	500	420	179841	161.165
CD8+ T	219.375	204.65	157.792	100.244	420	22	420	322	73017	153.885
monocyte	130.477	219.3	121.792	60.3556	281	24	280	235	304707	156.045
DC	20.3977	27.1	13.125	7.66667	58	9	58	62	41655	99.0066
NK	137.898	130.9	79.3333	69.0222	123	10	123	121	25998	143.595
B	17.0455	22.75	20.1667	20.6444	35	1	35	36	2936	116.612
CD4+ T subsampled individuals	433.256	431.737	332.571	265.125	212	12	212	210	291271	91.0575
CD4+ T subsampled individuals	462.5	384.5	450	277.562	94	1	94	95	512153	41.0271
CD4+ T subsampled cells	50	50	50	50	103	1	103	104	35050	142.747
CD4+ T subsampled cells	150	150	150	150	224	13	224	230	99197	157.335
CD4+ T subsampled cells	250	250	250	250	365	45	365	365	143338	160.179
classical monocyte	101.068	176.9	102.75	50.1333	155	6	155	155	303394	145.828
non-classical monocyte	29.4091	41.775	19.0417	10.5	23	2	23	25	299599	107.554
monocyte subsampled cells	50	50	50	50	108	9	108	111	85774	150.76
