## Supplementary Table 7 for "Identification of genetic variants that impact gene co-expression relationships using large-scale single-cell data"

### Sheet: Sheet1
celltype discovery	celltype replication	rb	StdErr	pvalue
DC	monocyte	0.797139	0.0837555	1.77473e-21
DC	CD8T	1.00245	0.0183845	0
DC	CD4T	0.773429	0.255052	0.00242584
NK	DC	0.853924	0.208809	4.32297e-05
NK	B	38.9747	61.6167	0.527037
NK	monocyte	0.960618	0.0252145	0
NK	CD8T	0.9661	0.0160037	0
NK	CD4T	0.953264	0.0224731	0
monocyte	DC	0.935905	0.0246296	0
monocyte	B	0.948709	0.0505135	1.07412e-78
monocyte	NK	0.868747	0.194978	8.36558e-06
monocyte	CD8T	0.847118	0.0523718	7.55768e-59
monocyte	CD4T	0.759425	0.0609137	1.12668e-35
CD8T	DC	0.815816	0.0623656	4.21783e-39
CD8T	B	0.952496	0.0306141	1.61029e-212
CD8T	NK	0.967842	0.0118685	0
CD8T	monocyte	0.779688	0.0383247	5.21664e-92
CD8T	CD4T	0.971596	0.0059451	0
CD4T	DC	0.794745	0.0766822	3.60999e-25
CD4T	B	0.918479	0.0359011	2.32076e-144
CD4T	NK	0.925802	0.0266553	2.55273e-264
CD4T	monocyte	0.792142	0.0337661	1.05264e-121
CD4T	CD8T	0.988285	0.00296504	0
