## Supplementary Table 8 for "Identification of genetic variants that impact gene co-expression relationships using large-scale single-cell data"

### Sheet: Sheet1
Celltype	rb	StdErr	pvalue
DC	0.297354	0.0855734	0.000511159
NK	0.528388	0.0798122	3.58239e-11
monocyte	0.418546	0.0410401	2.01431e-24
CD8T	0.576045	0.149571	0.00011749
CD4T	0.608485	0.0570835	1.5732e-26
