## Supplementary Table 11 for "Identification of genetic variants that impact gene co-expression relationships using large-scale single-cell data"

### Sheet: Sheet1
celltype discovery	celltype replication	rb	StdErr	pvalue
DC	monocyte	0.118759	0.281457	0.673065
NK	DC	0.713967	0.0810055	1.20962e-18
NK	B	0.637532	0.0846673	5.08007e-14
NK	monocyte	0.593684	0.0482357	8.20436e-35
NK	CD8T	0.776928	0.0211925	3.10673e-294
NK	CD4T	0.60511	0.0288323	8.5802e-98
monocyte	DC	0.826757	0.067778	3.18549e-34
monocyte	B	0.683557	0.06502	7.52446e-26
monocyte	NK	0.730639	0.0447933	8.19546e-60
monocyte	CD8T	0.637972	0.0419404	2.97199e-52
monocyte	CD4T	0.518964	0.0521974	2.72349e-23
CD8T	DC	0.614228	0.0461103	1.75138e-40
CD8T	B	0.742302	0.0344018	2.92897e-103
CD8T	NK	0.914398	0.0101671	0
CD8T	monocyte	0.648715	0.0213081	1.41661e-203
CD8T	CD4T	0.910933	0.00628025	0
CD4T	DC	0.651909	0.0438479	5.35754e-50
CD4T	B	0.722631	0.038601	3.36759e-78
CD4T	NK	0.969378	0.00444476	0
CD4T	monocyte	0.861306	0.0142429	0
CD4T	CD8T	1.02314	0.00208725	0
