## Supplementary Table 13 for "Identification of genetic variants that impact gene co-expression relationships using large-scale single-cell data"

### Sheet: Sheet1
Celltype	rb	StdErr	pvalue
DC	1.35549	1.23893	0.27392
NK	0.0252972	0.04879	0.604116
monocyte	0.283713	0.0367643	1.19023e-14
CD8T	0.0704361	0.0323684	0.0295495
CD4T	-0.0132276	0.0222689	0.552514
