## Supplementary Table 16 for "Identification of genetic variants that impact gene co-expression relationships using large-scale single-cell data"

### Sheet: Sheet1
co-eQTL SNP	GWAS Trait	GWAS SNP	Position (GRCh37)	Alleles	R2	D'	P-value
rs2954654	Type 2 diabetes	rs2294120	chr8:146003567	A=0.52, G=0.48	0.846295	0.957895	2e-08
rs4840568	Albumin-globulin ratio	rs2409780	chr8:11337587	C=0.237, T=0.763	0.897156	1	1e-16
rs4840568	Non-albumin protein levels	rs2409780	chr8:11337587	C=0.237, T=0.763	0.897156	1	1e-15
rs4840568	Rheumatoid arthritis	rs2618444	chr8:11338370	A=0.763, C=0.237	0.897156	1	7e-12
rs4840568	Systemic lupus erythematosus	rs2618444	chr8:11338370	A=0.763, C=0.237	0.897156	1	7e-09
rs4840568	Systemic lupus erythematosus	rs2061831	chr8:11339882	C=0.237, T=0.763	0.897156	1	1e-40
rs4840568	Systemic lupus erythematosus	rs2736332	chr8:11339965	C=0.258, G=0.742	1	1	2e-70
rs4840568	Systemic lupus erythematosus	rs2736332	chr8:11339965	C=0.258, G=0.742	1	1	3e-14
rs4840568	Systemic lupus erythematosus	rs2736332	chr8:11339965	C=0.258, G=0.742	1	1	5e-18
rs4840568	Systemic lupus erythematosus	rs2736332	chr8:11339965	C=0.258, G=0.742	1	1	2e-22
rs4840568	Rheumatoid arthritis	rs2736337	chr8:11341880	C=0.242, T=0.758	0.871315	0.971939	8e-08
rs4840568	Rheumatoid arthritis	rs2736337	chr8:11341880	C=0.242, T=0.758	0.871315	0.971939	3e-13
rs4840568	Rheumatoid arthritis	rs2736337	chr8:11341880	C=0.242, T=0.758	0.871315	0.971939	2e-07
rs4840568	Rheumatoid arthritis	rs2736337	chr8:11341880	C=0.242, T=0.758	0.871315	0.971939	2e-07
rs4840568	Rheumatoid arthritis	rs2736337	chr8:11341880	C=0.242, T=0.758	0.871315	0.971939	4e-13
rs4840568	Rheumatoid arthritis	rs2736337	chr8:11341880	C=0.242, T=0.758	0.871315	0.971939	2e-06
rs4840568	Systemic seropositive rheumatic diseases (Systemic sclerosis or systemic lupus erythematosus or rheumatoid arthritis or idiopathic inflammatory myopathies)	rs2736337	chr8:11341880	C=0.242, T=0.758	0.871315	0.971939	5e-22
rs4840568	Systemic lupus erythematosus	rs2736340	chr8:11343973	C=0.763, T=0.237	0.897156	1	3e-07
rs4840568	Rheumatoid arthritis	rs2736340	chr8:11343973	C=0.763, T=0.237	0.897156	1	6e-09
rs4840568	Kawasaki disease	rs2736340	chr8:11343973	C=0.763, T=0.237	0.897156	1	9e-10
rs4840568	Systemic lupus erythematosus	rs2736340	chr8:11343973	C=0.763, T=0.237	0.897156	1	6e-20
rs4840568	Systemic lupus erythematosus and Systemic sclerosis	rs2736340	chr8:11343973	C=0.763, T=0.237	0.897156	1	1e-08
rs4840568	Systemic lupus erythematosus or rheumatoid arthritis	rs2736340	chr8:11343973	C=0.763, T=0.237	0.897156	1	9e-12
rs4840568	Systemic lupus erythematosus	rs2736340	chr8:11343973	C=0.763, T=0.237	0.897156	1	8e-17
rs4840568	Systemic sclerosis	rs2736340	chr8:11343973	C=0.763, T=0.237	0.897156	1	3e-21
rs4840568	Kawasaki disease	rs2736340	chr8:11343973	C=0.763, T=0.237	0.897156	1	7e-33
rs4840568	Heel bone mineral density	rs2736340	chr8:11343973	C=0.763, T=0.237	0.897156	1	3e-29
rs4840568	Rheumatoid arthritis	rs9693589	chr8:11348961	A=0.237, G=0.763	0.897156	1	2e-18
rs4840568	Systemic lupus erythematosus	rs13277113	chr8:11349186	A=0.237, G=0.763	0.897156	1	1e-10
rs4840568	Systemic lupus erythematosus	rs13277113	chr8:11349186	A=0.237, G=0.763	0.897156	1	2e-10
rs4840568	Systemic lupus erythematosus	rs13277113	chr8:11349186	A=0.237, G=0.763	0.897156	1	2e-09
rs4840568	Serum total protein level	rs4840568	chr8:11351019	A=0.258, G=0.742	1	1	4e-33
rs4840568	Systemic lupus erythematosus	rs2618476	chr8:11352541	C=0.237, T=0.763	0.897156	1	2e-08
rs4840568	Waist-to-hip ratio adjusted for BMI	rs998683	chr8:11353000	A=0.237, G=0.763	0.897156	1	1e-08
rs4840568	Waist-hip index	rs998683	chr8:11353000	A=0.237, G=0.763	0.897156	1	3e-09
rs4840568	General factor of neuroticism	rs998683	chr8:11353000	A=0.237, G=0.763	0.897156	1	2e-09
rs7605824	Height	rs2290911	chr2:224919	A=0.641, G=0.359	1	1	5e-07
rs7605824	Large artery stroke	rs2290911	chr2:224919	A=0.641, G=0.359	1	1	6e-06
rs7605824	Estimated glomerular filtration rate	rs3791221	chr2:226933	A=0.641, G=0.359	1	1	2e-10
rs7605824	Blood urea nitrogen levels	rs3791221	chr2:226933	A=0.641, G=0.359	1	1	2e-07
rs7605824	Estimated glomerular filtration rate	rs3791221	chr2:226933	A=0.641, G=0.359	1	1	1e-11
rs7605824	Blood urea nitrogen levels	rs3791221	chr2:226933	A=0.641, G=0.359	1	1	7e-26
rs7605824	Waist circumference adjusted for body mass index	rs6710091	chr2:239597	C=0.657, G=0.343	0.935645	1	8e-11
rs7605824	HDL cholesterol	rs6710091	chr2:239597	C=0.657, G=0.343	0.935645	1	5e-08
rs7605824	Height	rs55753056	chr2:243929	A=0.359, G=0.641	1	1	2e-22
rs7605824	Body mass index	rs17713729	chr2:249092	A=0.641, C=0.359	1	1	2e-09
rs7605824	Serum creatinine levels	rs17713729	chr2:249092	A=0.641, C=0.359	1	1	4e-14
rs7605824	Blood protein levels	rs17713879	chr2:254215	A=0.374, G=0.626	0.936795	1	2e-215
rs7605824	Waist circumference adjusted for body mass index	rs7595075	chr2:264019	A=0.359, C=0.641	1	1	2e-09
rs7605824	HDL cholesterol levels	rs7595075	chr2:264019	A=0.359, C=0.641	1	1	6e-13
rs7605824	HDL cholesterol	rs7595075	chr2:264019	A=0.359, C=0.641	1	1	3e-11
rs7605824	Smoking initiation (ever regular vs never regular)	rs114976176	chr2:264621	A=0.631, C=0.369	0.957286	1	6e-09
rs7605824	Blood protein levels	rs58461606	chr2:267367	G=0.641, T=0.359	1	1	0
rs7605824	Protein quantitative trait loci	rs59937473	chr2:271797	A=0.359, G=0.641	1	1	3e-67
rs7605824	Smoking initiation (ever regular vs never regular) (MTAG)	rs59937473	chr2:271797	A=0.359, G=0.641	1	1	2e-07
rs7605824	Blood protein levels	rs11553746	chr2:272203	C=0.641, T=0.359	1	1	1e-257
rs7605824	High density lipoprotein cholesterol levels	rs11553746	chr2:272203	C=0.641, T=0.359	1	1	7e-15
rs7605824	High density lipoprotein cholesterol levels	rs11553746	chr2:272203	C=0.641, T=0.359	1	1	2e-07
rs7605824	Large artery stroke	rs11553746	chr2:272203	C=0.641, T=0.359	1	1	4e-06
rs7605824	Plateletcrit	rs79716074	chr2:277003	A=0.641, G=0.359	1	1	1e-09
rs7605824	Blood protein levels	rs79716074	chr2:277003	A=0.641, G=0.359	1	1	0
rs7605824	Cerebrospinal fluid biomarker levels	rs17714252	chr2:285471	A=0.359, G=0.641	1	1	5e-09
rs7605824	Spherical equivalent (joint analysis main effects and education interaction)	rs60843830	chr2:286756	C=0.646, G=0.354	0.978213	1	4e-08
rs7605824	Spherical equivalent (joint analysis main effects and education interaction)	rs60843830	chr2:286756	C=0.646, G=0.354	0.978213	1	1e-09
rs7605824	Adventurousness	rs60843830	chr2:286756	C=0.646, G=0.354	0.978213	1	7e-10
rs7605824	Pulse pressure	rs79154857	chr2:293688	C=0.343, T=0.657	0.935645	1	5e-08
rs4147638	Autism spectrum disorder or schizophrenia	rs3020736	chr22:42537127	A=0.359, G=0.641	0.834742	1	4e-09
rs4147638	Platelet distribution width	rs2743467	chr22:42548880	A=0.692, G=0.308	0.82144	0.927869	2e-32
rs11070457	Metabolite levels (small molecules and protein measures)	rs61524473	chr15:45646283	C=0.197, T=0.803	1	1	1e-15
rs11070457	Estimated glomerular filtration rate	rs2461702	chr15:45647427	A=0.798, G=0.202	0.968868	1	1e-10
rs11070457	Homoarginine levels	rs1153858	chr15:45652703	C=0.803, T=0.197	1	1	1e-45
rs11070457	Serum metabolite levels	rs1145085	chr15:45657804	A=0.798, G=0.202	0.968868	1	4e-43
rs11070457	Urinary albumin-to-creatinine ratio	rs2433611	chr15:45665653	A=0.197, C=0.803	1	1	9e-15
rs11070457	Estimated glomerular filtration rate in non-diabetics	rs2486272	chr15:45672253	C=0.197, T=0.803	1	1	8e-104
rs11070457	Urinary albumin-to-creatinine ratio	rs1145078	chr15:45682277	C=0.803, T=0.197	1	1	9e-16
rs11070457	Urinary albumin excretion	rs1145074	chr15:45703824	A=0.197, T=0.803	1	1	2e-09
rs11070457	Urinary albumin-to-creatinine ratio	rs60476496	chr15:45713801	C=0.803, T=0.197	1	1	9e-16
rs11070457	Urinary albumin excretion (no hypertensive medication)	rs16943246	chr15:45720597	A=0.202, G=0.798	0.968868	1	1e-08
rs11648403	CD3 on CD45RA+ CD4+ T cell	rs12921174	chr16:430304	C=0.424, T=0.576	0.921053	1	1e-09
rs11648403	CD3 on naive CD8+ T cell	rs12921174	chr16:430304	C=0.424, T=0.576	0.921053	1	1e-08
rs11648403	CD3 on Naive CD4+ T cell	rs2003830	chr16:430469	C=0.576, G=0.424	0.921053	1	4e-10
rs7187776	Household income (MTAG)	rs240702	chr16:28531353	C=0.636, T=0.364	0.81384	0.912	8e-13
rs7187776	Educational attainment (years of education)	rs62034319	chr16:28532188	G=0.364, T=0.636	0.81384	0.912	2e-28
rs7187776	Type 1 diabetes	rs4788084	chr16:28539848	C=0.636, T=0.364	0.81384	0.912	3e-13
rs7187776	Type 1 diabetes	rs4788084	chr16:28539848	C=0.636, T=0.364	0.81384	0.912	1e-08
rs7187776	Alcohol consumption (drinks per week)	rs4788084	chr16:28539848	C=0.636, T=0.364	0.81384	0.912	2e-08
rs7187776	Intelligence (MTAG)	rs12446550	chr16:28543381	A=0.364, G=0.636	0.81384	0.912	2e-19
rs7187776	Offspring birth weight	rs12446550	chr16:28543381	A=0.364, G=0.636	0.81384	0.912	5e-08
rs7187776	Cortical thickness	rs7191618	chr16:28565667	C=0.636, G=0.364	0.81384	0.912	1e-17
rs7187776	Educational attainment (years of education)	rs2411453	chr16:28632021	G=0.621, T=0.379	0.835232	0.933846	1e-16
rs7187776	Body fat percentage	rs2411453	chr16:28632021	G=0.621, T=0.379	0.835232	0.933846	4e-17
rs7187776	Body fat percentage	rs2411453	chr16:28632021	G=0.621, T=0.379	0.835232	0.933846	1e-16
rs7187776	Hip circumference adjusted for BMI	rs2411453	chr16:28632021	G=0.621, T=0.379	0.835232	0.933846	2e-10
rs7187776	Intelligence	rs2008514	chr16:28825605	A=0.364, G=0.636	0.978474	1	1e-24
rs7187776	Body mass index in physically active individuals	rs2008514	chr16:28825605	A=0.364, G=0.636	0.978474	1	1e-08
rs7187776	Body mass index	rs2008514	chr16:28825605	A=0.364, G=0.636	0.978474	1	1e-10
rs7187776	Body mass index (joint analysis main effects and physical activity interaction)	rs2008514	chr16:28825605	A=0.364, G=0.636	0.978474	1	8e-10
rs7187776	Body mass index	rs2008514	chr16:28825605	A=0.364, G=0.636	0.978474	1	2e-09
rs7187776	Body mass index	rs2008514	chr16:28825605	A=0.364, G=0.636	0.978474	1	2e-17
rs7187776	Hip circumference	rs1987471	chr16:28825866	G=0.364, T=0.636	0.978474	1	4e-06
rs7187776	Caudate nucleus volume	rs1987471	chr16:28825866	G=0.364, T=0.636	0.978474	1	4e-09
rs7187776	Alanine aminotransferase levels	rs56186137	chr16:28825953	A=0.636, G=0.364	0.978474	1	2e-07
rs7187776	High density lipoprotein cholesterol levels	rs56186137	chr16:28825953	A=0.636, G=0.364	0.978474	1	4e-07
rs7187776	Sex hormone-binding globulin levels	rs56186137	chr16:28825953	A=0.636, G=0.364	0.978474	1	2e-11
rs7187776	Body fat percentage	rs56186137	chr16:28825953	A=0.636, G=0.364	0.978474	1	3e-50
rs7187776	Metabolic biomarkers (multivariate analysis)	rs56186137	chr16:28825953	A=0.636, G=0.364	0.978474	1	7e-46
rs7187776	Left-handedness	rs62036618	chr16:28828834	A=0.636, C=0.364	0.978474	1	1e-13
rs7187776	Inflammatory bowel disease (early onset)	rs8049439	chr16:28837515	C=0.369, T=0.631	1	1	2e-09
rs7187776	Educational attainment	rs8049439	chr16:28837515	C=0.369, T=0.631	1	1	1e-07
rs7187776	Verbal-numerical reasoning	rs8049439	chr16:28837515	C=0.369, T=0.631	1	1	6e-14
rs7187776	Body mass index	rs8049439	chr16:28837515	C=0.369, T=0.631	1	1	2e-07
rs7187776	Educational attainment (years of education)	rs8049439	chr16:28837515	C=0.369, T=0.631	1	1	7e-11
rs7187776	Educational attainment	rs8049439	chr16:28837515	C=0.369, T=0.631	1	1	1e-06
rs7187776	Intelligence (MTAG)	rs8049439	chr16:28837515	C=0.369, T=0.631	1	1	1e-19
rs7187776	Weight	rs8062405	chr16:28837906	A=0.636, G=0.364	0.978474	1	2e-08
rs7187776	Cognitive ability (MTAG)	rs8062405	chr16:28837906	A=0.636, G=0.364	0.978474	1	4e-14
rs7187776	Cognitive ability	rs8062405	chr16:28837906	A=0.636, G=0.364	0.978474	1	2e-09
rs7187776	Waist circumference	rs62036624	chr16:28839930	G=0.636, T=0.364	0.978474	1	4e-08
rs7187776	Waist circumference	rs62036624	chr16:28839930	G=0.636, T=0.364	0.978474	1	4e-08
rs7187776	Cognitive performance (MTAG)	rs72793812	chr16:28840381	A=0.636, G=0.364	0.978474	1	8e-35
rs7187776	Mean corpuscular volume	rs72793812	chr16:28840381	A=0.636, G=0.364	0.978474	1	8e-18
rs7187776	Pediatric autoimmune diseases	rs12928404	chr16:28847246	C=0.374, T=0.626	0.978595	1	6e-07
rs7187776	Intelligence	rs12928404	chr16:28847246	C=0.374, T=0.626	0.978595	1	4e-08
rs7187776	Intelligence	rs12928404	chr16:28847246	C=0.374, T=0.626	0.978595	1	1e-08
rs7187776	Albumin-globulin ratio	rs12928404	chr16:28847246	C=0.374, T=0.626	0.978595	1	6e-10
rs7187776	Hand grip strength	rs12928404	chr16:28847246	C=0.374, T=0.626	0.978595	1	1e-25
rs7187776	Extremely high intelligence	rs12928404	chr16:28847246	C=0.374, T=0.626	0.978595	1	2e-08
rs7187776	Brain morphology (MOSTest)	rs12928404	chr16:28847246	C=0.374, T=0.626	0.978595	1	3e-09
rs7187776	Body mass index in physically active individuals	rs12325113	chr16:28848668	C=0.364, T=0.636	0.978474	1	2e-13
rs7187776	Body mass index in physically active individuals	rs12325113	chr16:28848668	C=0.364, T=0.636	0.978474	1	2e-07
rs7187776	Body mass index (joint analysis main effects and physical activity interaction)	rs12325113	chr16:28848668	C=0.364, T=0.636	0.978474	1	2e-07
rs7187776	Body mass index	rs12325113	chr16:28848668	C=0.364, T=0.636	0.978474	1	3e-08
rs7187776	Body mass index (joint analysis main effects and physical activity interaction)	rs12325113	chr16:28848668	C=0.364, T=0.636	0.978474	1	9e-15
rs7187776	Body mass index	rs12325113	chr16:28848668	C=0.364, T=0.636	0.978474	1	2e-15
rs7187776	Body mass index	rs12325113	chr16:28848668	C=0.364, T=0.636	0.978474	1	4e-29
rs7187776	Cortical surface area	rs62036658	chr16:28850371	G=0.364, T=0.636	0.978474	1	5e-11
rs7187776	Participation in an health questionnaire (not invited vs invited)	rs62036658	chr16:28850371	G=0.364, T=0.636	0.978474	1	3e-10
rs7187776	Body fat percentage	rs4788099	chr16:28855727	A=0.636, G=0.364	0.978474	1	8e-08
rs7187776	Body fat percentage	rs4788099	chr16:28855727	A=0.636, G=0.364	0.978474	1	5e-06
rs7187776	Body fat percentage	rs4788099	chr16:28855727	A=0.636, G=0.364	0.978474	1	7e-07
rs7187776	Body fat percentage	rs4788099	chr16:28855727	A=0.636, G=0.364	0.978474	1	1e-08
rs7187776	Hip circumference adjusted for BMI	rs7187776	chr16:28857645	A=0.631, G=0.369	1	1	4e-08
rs7187776	Hip circumference adjusted for BMI	rs7187776	chr16:28857645	A=0.631, G=0.369	1	1	7e-08
rs7187776	Estimated glomerular filtration rate	rs7187776	chr16:28857645	A=0.631, G=0.369	1	1	1e-11
rs7187776	Walking pace	rs7187776	chr16:28857645	A=0.631, G=0.369	1	1	2e-13
rs7187776	Red blood cell count	rs7187776	chr16:28857645	A=0.631, G=0.369	1	1	1e-35
rs7187776	Red blood cell count	rs7187776	chr16:28857645	A=0.631, G=0.369	1	1	3e-18
rs7187776	Alcohol consumption (drinks per week)	rs113079736	chr16:28860183	A=0.364, G=0.636	0.978474	1	3e-11
rs7187776	Red blood cell count	rs80275162	chr16:28863517	A=0.364, T=0.636	0.978474	1	6e-24
rs7187776	Mean reticulocyte volume	rs56226746	chr16:28864449	A=0.364, G=0.636	0.978474	1	2e-17
rs7187776	Tonsillectomy	rs56163509	chr16:28864471	A=0.636, G=0.364	0.978474	1	1e-08
rs7187776	Mean corpuscular volume	rs56163509	chr16:28864471	A=0.636, G=0.364	0.978474	1	6e-11
rs7187776	Inflammatory bowel disease	rs62037363	chr16:28865042	C=0.364, T=0.636	0.978474	1	6e-22
rs7187776	General cognitive ability	rs62037363	chr16:28865042	C=0.364, T=0.636	0.978474	1	7e-19
rs7187776	Weight	rs62037363	chr16:28865042	C=0.364, T=0.636	0.978474	1	1e-42
rs7187776	Brain region volumes	rs62037364	chr16:28868695	A=0.364, G=0.636	0.978474	1	7e-09
rs7187776	Hand grip strength	rs62037364	chr16:28868695	A=0.364, G=0.636	0.978474	1	2e-26
rs7187776	Body size at age 10	rs62037365	chr16:28868962	C=0.636, G=0.364	0.978474	1	1e-21
rs7187776	FEV1	rs12446589	chr16:28870962	A=0.364, G=0.636	0.978474	1	3e-08
rs7187776	Lung function (FVC)	rs12446589	chr16:28870962	A=0.364, G=0.636	0.978474	1	2e-06
rs7187776	Self-reported math ability	rs12446589	chr16:28870962	A=0.364, G=0.636	0.978474	1	3e-27
rs7187776	Self-reported math ability (MTAG)	rs12446589	chr16:28870962	A=0.364, G=0.636	0.978474	1	2e-36
rs7187776	Cognitive performance	rs12448902	chr16:28871191	C=0.662, G=0.338	0.875771	1	5e-19
rs7187776	Red blood cell count	rs12448902	chr16:28871191	C=0.662, G=0.338	0.875771	1	1e-10
rs7187776	Cognitive aspects of educational attainment	rs12448902	chr16:28871191	C=0.662, G=0.338	0.875771	1	1e-18
rs7187776	Body mass index in physically active individuals	rs4788102	chr16:28873398	A=0.364, G=0.636	0.978474	1	8e-15
rs7187776	Body mass index in physically active individuals	rs4788102	chr16:28873398	A=0.364, G=0.636	0.978474	1	1e-09
rs7187776	Body mass index (joint analysis main effects and physical activity interaction)	rs4788102	chr16:28873398	A=0.364, G=0.636	0.978474	1	2e-09
rs7187776	Body mass index (joint analysis main effects and physical activity interaction)	rs4788102	chr16:28873398	A=0.364, G=0.636	0.978474	1	1e-16
rs7187776	Body mass index	rs4788102	chr16:28873398	A=0.364, G=0.636	0.978474	1	9e-10
rs7187776	Highest math class taken (MTAG)	rs11864750	chr16:28875204	A=0.636, T=0.364	0.978474	1	7e-37
rs7187776	Cognitive ability	rs8055982	chr16:28881202	A=0.636, C=0.364	0.978474	1	1e-09
rs7187776	Obesity	rs7498665	chr16:28883241	A=0.636, G=0.364	0.978474	1	3e-13
rs7187776	Obesity	rs7498665	chr16:28883241	A=0.636, G=0.364	0.978474	1	5e-12
rs7187776	Body mass index	rs7498665	chr16:28883241	A=0.636, G=0.364	0.978474	1	5e-11
rs7187776	Weight	rs7498665	chr16:28883241	A=0.636, G=0.364	0.978474	1	1e-09
rs7187776	Body mass index	rs7498665	chr16:28883241	A=0.636, G=0.364	0.978474	1	3e-10
rs7187776	Body mass index	rs7498665	chr16:28883241	A=0.636, G=0.364	0.978474	1	4e-40
rs7187776	Waist circumference	rs7498665	chr16:28883241	A=0.636, G=0.364	0.978474	1	5e-15
rs7187776	Waist circumference	rs7498665	chr16:28883241	A=0.636, G=0.364	0.978474	1	1e-22
rs7187776	Waist circumference	rs7498665	chr16:28883241	A=0.636, G=0.364	0.978474	1	3e-12
rs7187776	Body mass index	rs7498665	chr16:28883241	A=0.636, G=0.364	0.978474	1	1e-66
rs7187776	Waist-hip ratio	rs7498665	chr16:28883241	A=0.636, G=0.364	0.978474	1	1e-22
rs7187776	Waist-hip ratio	rs7498665	chr16:28883241	A=0.636, G=0.364	0.978474	1	1e-22
rs7187776	Predicted visceral adipose tissue	rs7498665	chr16:28883241	A=0.636, G=0.364	0.978474	1	2e-26
rs7187776	Body mass index	rs7498665	chr16:28883241	A=0.636, G=0.364	0.978474	1	1e-66
rs7187776	Body mass index	rs7498665	chr16:28883241	A=0.636, G=0.364	0.978474	1	1e-40
rs7187776	Subcortical volume (MOSTest)	rs7498665	chr16:28883241	A=0.636, G=0.364	0.978474	1	9e-14
rs7187776	Adult body size	rs7498665	chr16:28883241	A=0.636, G=0.364	0.978474	1	6e-35
rs7187776	Body mass index	rs7359397	chr16:28885659	C=0.636, T=0.364	0.978474	1	2e-20
rs7187776	Cognitive ability, years of educational attainment or schizophrenia (pleiotropy)	rs7359397	chr16:28885659	C=0.636, T=0.364	0.978474	1	7e-11
rs7187776	BMI (adjusted for smoking behaviour)	rs3888190	chr16:28889486	A=0.364, C=0.636	0.978474	1	6e-11
rs7187776	BMI (adjusted for smoking behaviour)	rs3888190	chr16:28889486	A=0.364, C=0.636	0.978474	1	6e-10
rs7187776	BMI (adjusted for smoking behaviour)	rs3888190	chr16:28889486	A=0.364, C=0.636	0.978474	1	2e-18
rs7187776	Body mass index	rs3888190	chr16:28889486	A=0.364, C=0.636	0.978474	1	1e-29
rs7187776	Body mass index	rs3888190	chr16:28889486	A=0.364, C=0.636	0.978474	1	1e-17
rs7187776	Body mass index	rs3888190	chr16:28889486	A=0.364, C=0.636	0.978474	1	4e-12
rs7187776	Body mass index (joint analysis main effects and smoking interaction)	rs3888190	chr16:28889486	A=0.364, C=0.636	0.978474	1	6e-18
rs7187776	Body mass index (joint analysis main effects and smoking interaction)	rs3888190	chr16:28889486	A=0.364, C=0.636	0.978474	1	2e-11
rs7187776	Body mass index (joint analysis main effects and smoking interaction)	rs3888190	chr16:28889486	A=0.364, C=0.636	0.978474	1	3e-08
rs7187776	BMI in non-smokers	rs3888190	chr16:28889486	A=0.364, C=0.636	0.978474	1	2e-07
rs7187776	BMI in non-smokers	rs3888190	chr16:28889486	A=0.364, C=0.636	0.978474	1	4e-15
rs7187776	BMI in non-smokers	rs3888190	chr16:28889486	A=0.364, C=0.636	0.978474	1	1e-10
rs7187776	Body mass index	rs3888190	chr16:28889486	A=0.364, C=0.636	0.978474	1	3e-23
rs7187776	Body mass index	rs3888190	chr16:28889486	A=0.364, C=0.636	0.978474	1	3e-25
rs7187776	Hip circumference	rs3888190	chr16:28889486	A=0.364, C=0.636	0.978474	1	3e-14
rs7187776	Hip circumference	rs3888190	chr16:28889486	A=0.364, C=0.636	0.978474	1	1e-11
rs7187776	Hip circumference	rs3888190	chr16:28889486	A=0.364, C=0.636	0.978474	1	9e-22
rs7187776	Body mass index	rs3888190	chr16:28889486	A=0.364, C=0.636	0.978474	1	8e-09
rs7187776	Body mass index	rs3888190	chr16:28889486	A=0.364, C=0.636	0.978474	1	2e-31
rs7187776	Bipolar disorder or body mass index	rs3888190	chr16:28889486	A=0.364, C=0.636	0.978474	1	1e-24
rs7187776	Body mass index	rs72793818	chr16:28893137	A=0.364, G=0.636	0.978474	1	2e-37
rs7187776	Mean corpuscular hemoglobin	rs7498555	chr16:28893571	C=0.364, T=0.636	0.978474	1	2e-15
rs7187776	Mean corpuscular volume	rs7498555	chr16:28893571	C=0.364, T=0.636	0.978474	1	4e-49
rs7187776	Mean corpuscular volume	rs7498555	chr16:28893571	C=0.364, T=0.636	0.978474	1	7e-47
rs7187776	Body mass index	rs8061590	chr16:28895130	A=0.636, G=0.364	0.978474	1	3e-66
rs7187776	Body mass index	rs8061590	chr16:28895130	A=0.636, G=0.364	0.978474	1	8e-08
rs7187776	Bioavailable testosterone levels	rs8061590	chr16:28895130	A=0.636, G=0.364	0.978474	1	3e-21
rs7187776	Hip circumference variance	rs8056890	chr16:28897452	A=0.333, G=0.667	0.815562	0.976	1e-09
rs7187776	Waist circumference variance	rs8056890	chr16:28897452	A=0.333, G=0.667	0.815562	0.976	6e-15
rs7187776	Waist circumference	rs8056890	chr16:28897452	A=0.333, G=0.667	0.815562	0.976	9e-40
rs7187776	Hip circumference	rs8056890	chr16:28897452	A=0.333, G=0.667	0.815562	0.976	2e-41
rs7187776	Type 2 diabetes	rs8056890	chr16:28897452	A=0.333, G=0.667	0.815562	0.976	2e-12
rs7187776	Allergic disease (asthma, hay fever or eczema)	rs8056890	chr16:28897452	A=0.333, G=0.667	0.815562	0.976	2e-06
rs7187776	Waist-hip ratio	rs9931989	chr16:28906084	C=0.667, G=0.333	0.815562	0.976	5e-22
rs7187776	Waist circumference adjusted for body mass index	rs9931989	chr16:28906084	C=0.667, G=0.333	0.815562	0.976	2e-15
rs7187776	Leisure sedentary behaviour (television watching)	rs7189927	chr16:28913787	C=0.667, T=0.333	0.815562	0.976	3e-11
rs7187776	CD19 on switched memory B cell	rs7189927	chr16:28913787	C=0.667, T=0.333	0.815562	0.976	3e-11
rs12230244	Blood protein levels	rs34183666	chr12:10110541	C=0.192, T=0.808	0.967636	1	3e-41
rs12230244	Serum levels of protein CLEC12A	rs7309256	chr12:10126249	G=0.813, T=0.187	0.934628	0.966762	2e-149
rs10430590	Non-albumin protein levels	rs10430590	chr10:22833063	A=0.616, T=0.384	1	1	1e-09
rs10430590	Acute lymphoblastic leukemia (B-cell precursor)	rs2230469	chr10:22839628	C=0.389, T=0.611	0.978923	1	2e-09
rs10430590	Acute lymphoblastic leukemia in childhood (B cell precursor)	rs2230469	chr10:22839628	C=0.389, T=0.611	0.978923	1	2e-10
rs10430590	Pulse pressure	rs2230469	chr10:22839628	C=0.389, T=0.611	0.978923	1	9e-12
rs10430590	B-cell acute lymphoblastic leukaemia	rs2296624	chr10:22856946	C=0.591, T=0.409	0.860191	0.977733	3e-15
rs10430590	Height	rs2296624	chr10:22856946	C=0.591, T=0.409	0.860191	0.977733	4e-15
rs11577318	Asthma	rs11577318	chr1:26601570	A=0.813, G=0.187	1	1	3e-08
rs11577318	Eosinophil percentage of white cells	rs11577318	chr1:26601570	A=0.813, G=0.187	1	1	2e-12
rs11577318	Granulocyte percentage of myeloid white cells	rs11577318	chr1:26601570	A=0.813, G=0.187	1	1	2e-11
rs11577318	Monocyte count	rs11247908	chr1:26638222	A=0.162, G=0.838	0.838815	1	2e-32
rs11577318	Lymphocyte-to-monocyte ratio	rs1071849	chr1:26646726	A=0.217, G=0.783	0.828398	1	6e-15
rs11577318	Eosinophil counts	rs1071849	chr1:26646726	A=0.217, G=0.783	0.828398	1	8e-13
rs11577318	Eosinophil counts	rs1071849	chr1:26646726	A=0.217, G=0.783	0.828398	1	7e-13
rs11577318	Eosinophil counts	rs1071849	chr1:26646726	A=0.217, G=0.783	0.828398	1	1e-12
rs11577318	Eosinophil counts	rs1071849	chr1:26646726	A=0.217, G=0.783	0.828398	1	4e-15
rs11577318	Monocyte percentage of white cells	rs7416513	chr1:26647949	C=0.783, G=0.217	0.828398	1	4e-42
rs11577318	Monocyte count	rs7416513	chr1:26647949	C=0.783, G=0.217	0.828398	1	4e-32
rs11577318	Monocyte count	rs7416513	chr1:26647949	C=0.783, G=0.217	0.828398	1	2e-25
rs11577318	Monocyte count	rs11247913	chr1:26648551	C=0.783, G=0.217	0.828398	1	7e-29
rs11053802	Behcet's disease	rs2617170	chr12:10560957	C=0.687, T=0.313	1	1	1e-09
rs11053802	Aspartate aminotransferase levels	rs2617170	chr12:10560957	C=0.687, T=0.313	1	1	4e-16
rs11053802	Non-albumin protein levels	rs2617170	chr12:10560957	C=0.687, T=0.313	1	1	1e-15
rs11053802	Aspartate aminotransferase levels	rs17513937	chr12:10574001	C=0.687, T=0.313	1	1	5e-18
rs11053802	Aspartate aminotransferase levels	rs2734423	chr12:10581607	A=0.687, G=0.313	1	1	2e-19
rs11053802	Aspartate aminotransferase levels	rs11053802	chr12:10597207	C=0.313, T=0.687	1	1	5e-20
rs11053802	Alanine aminotransferase levels	rs11053802	chr12:10597207	C=0.313, T=0.687	1	1	2e-11
rs11053802	Psoriasis	rs11053802	chr12:10597207	C=0.313, T=0.687	1	1	4e-09
rs11053802	High light scatter reticulocyte count	rs2734419	chr12:10598538	C=0.702, T=0.298	0.931074	1	1e-09
rs17529791	Age at menopause	rs12132692	chr1:169732743	C=0.889, T=0.111	0.951087	1	3e-08
rs17529791	Tonsillectomy	rs674896	chr1:169934064	C=0.116, T=0.884	1	1	3e-06
rs17529791	Tonsillectomy	rs76993477	chr1:170042536	C=0.884, T=0.116	1	1	9e-06
rs17529791	Height	rs115476742	chr1:170051841	C=0.116, T=0.884	1	1	2e-08
rs7806458	Serum levels of protein AOC1	rs7806458	chr7:150476888	A=0.601, G=0.399	1	1	3e-123
rs6708265	Blood protein levels	rs6437234	chr2:242019288	C=0.798, T=0.202	0.969435	1	2e-156
rs6708265	Hip circumference adjusted for BMI	rs1859927	chr2:242022371	C=0.207, T=0.793	0.939427	0.96924	8e-11
rs9306156	Lymphocyte counts	rs721131	chr21:47957767	C=0.379, T=0.621	0.938086	1	1e-20
rs9306156	Lymphocyte counts	rs9637225	chr21:47960654	C=0.621, T=0.379	0.938086	1	2e-20
rs12151742	Serum levels of protein GNLY	rs12151742	chr2:85933003	C=0.773, T=0.227	1	1	7e-260
rs12151742	Blood protein levels	rs12151621	chr2:85934499	A=0.227, C=0.773	1	1	6e-76
rs12151742	Blood protein levels	rs12151621	chr2:85934499	A=0.227, C=0.773	1	1	7e-189
rs12151742	Blood protein levels	rs7603438	chr2:85935182	A=0.773, G=0.227	1	1	2e-148
rs12151742	Protein quantitative trait loci	rs7603438	chr2:85935182	A=0.773, G=0.227	1	1	2e-32
rs12151742	Blood protein levels	rs7603438	chr2:85935182	A=0.773, G=0.227	1	1	5e-214
rs12151742	Blood protein levels	rs7603438	chr2:85935182	A=0.773, G=0.227	1	1	2e-10
rs12151742	Blood protein levels	rs7577293	chr2:85935282	C=0.773, T=0.227	1	1	5e-76
rs6598041	Eosinophil counts	rs10794309	chr11:325948	C=0.323, T=0.677	1	1	1e-19
rs9271520	Waist-to-hip ratio adjusted for BMI	rs9268846	chr6:32429245	C=0.551, G=0.449	0.847882	1	5e-10
rs9271520	Waist-hip index	rs9268846	chr6:32429245	C=0.551, G=0.449	0.847882	1	2e-09
rs9271520	Ulcerative colitis	rs9268853	chr6:32429643	C=0.434, T=0.566	0.90161	1	3e-06
rs9271520	Ulcerative colitis	rs9268853	chr6:32429643	C=0.434, T=0.566	0.90161	1	1e-55
rs9271520	Lymphoma	rs9268853	chr6:32429643	C=0.434, T=0.566	0.90161	1	2e-10
rs9271520	Fulminant type 1 diabetes	rs9268853	chr6:32429643	C=0.434, T=0.566	0.90161	1	2e-23
rs9271520	Cystic fibrosis severity	rs9268905	chr6:32432077	C=0.434, G=0.566	0.90161	1	1e-07
rs9271520	Giant cell arteritis	rs9268905	chr6:32432077	C=0.434, G=0.566	0.90161	1	2e-54
rs9271520	Ulcerative colitis	rs9268923	chr6:32432835	C=0.566, T=0.434	0.90161	1	4e-15
rs9271520	Epstein Barr virus nuclear antigen 1 IgG levels	rs9268923	chr6:32432835	C=0.566, T=0.434	0.90161	1	1e-11
rs9271520	Epstein Barr virus nuclear antigen 1 IgG levels	rs9268923	chr6:32432835	C=0.566, T=0.434	0.90161	1	1e-11
rs9271520	Epstein Barr virus nuclear antigen 1 IgG levels	rs9268923	chr6:32432835	C=0.566, T=0.434	0.90161	1	1e-13
rs9271520	Ulcerative colitis	rs2395185	chr6:32433167	G=0.566, T=0.434	0.90161	1	5e-22
rs9271520	Hodgkin's lymphoma	rs2395185	chr6:32433167	G=0.566, T=0.434	0.90161	1	4e-31
rs9271520	Ulcerative colitis	rs2395185	chr6:32433167	G=0.566, T=0.434	0.90161	1	1e-16
rs9271520	Ulcerative colitis	rs2395185	chr6:32433167	G=0.566, T=0.434	0.90161	1	9e-23
rs9271520	Lung cancer	rs2395185	chr6:32433167	G=0.566, T=0.434	0.90161	1	1e-08
rs9271520	Antinuclear antibody levels	rs2395185	chr6:32433167	G=0.566, T=0.434	0.90161	1	1e-11
rs9271520	Body mass index	rs28895235	chr6:32437160	A=0.434, T=0.566	0.90161	1	8e-16
rs9271520	High density lipoprotein cholesterol levels	rs9405038	chr6:32437614	G=0.571, T=0.429	0.880974	0.978368	1e-13
rs9271520	Tonsillectomy	rs35957722	chr6:32450580	C=0.434, T=0.566	0.862684	0.978175	4e-10
rs9271520	HDL cholesterol	rs78279385	chr6:32451758	A=0.455, G=0.545	0.830769	1	1e-14
rs9271520	Neutralising antibody response to interferon beta therapy in multiple sclerosis (presence of antibodies; IFNβ-1b subcutaneous)	rs28366299	chr6:32560870	A=0.404, T=0.596	0.898175	0.957692	7e-19
rs9271520	High density lipoprotein cholesterol levels	rs28366301	chr6:32560883	A=0.404, G=0.596	0.898175	0.957692	8e-11
rs9271520	Inflammatory bowel disease	rs477515	chr6:32569691	A=0.434, G=0.566	0.90161	1	1e-08
rs9271520	Epstein-Barr virus immune response (EBNA-1)	rs477515	chr6:32569691	A=0.434, G=0.566	0.90161	1	3e-13
rs9271520	Hepatitis B vaccine response	rs477515	chr6:32569691	A=0.434, G=0.566	0.90161	1	3e-19
rs9271520	Giant cell arteritis	rs477515	chr6:32569691	A=0.434, G=0.566	0.90161	1	4e-40
rs9271520	Neutralising antibody response to interferon beta therapy in multiple sclerosis (presence of antibodies)	rs522308	chr6:32581922	C=0.571, T=0.429	0.880974	0.978368	2e-15
rs9271520	Adult asthma	rs9271469	chr6:32588630	C=0.424, T=0.576	0.93956	1	4e-08
rs9271520	Urate levels	rs9271585	chr6:32590879	A=0.424, C=0.576	0.93956	1	3e-07
rs9271520	Urate levels	rs9271585	chr6:32590879	A=0.424, C=0.576	0.93956	1	8e-08
rs9271520	Urate levels	rs9271585	chr6:32590879	A=0.424, C=0.576	0.93956	1	7e-12
rs9271520	Body mass index	rs9271605	chr6:32591448	A=0.434, G=0.566	0.90161	1	6e-10
rs9271520	Blood protein levels	rs9271762	chr6:32594028	G=0.429, T=0.571	0.880974	0.978368	9e-18
rs9271520	Lung function (FEV1)	rs9271768	chr6:32594188	A=0.54, T=0.46	0.814032	1	4e-12
rs9271520	Basal cell carcinoma	rs9272451	chr6:32605501	C=0.545, G=0.455	0.830769	1	4e-21
rs9271520	Binding antibody response to interferon beta therapy in multiple sclerosis (antibody levels; IFNβ-1b subcutaneous)	rs9272775	chr6:32610257	C=0.429, T=0.571	0.842447	0.956735	2e-19
rs9271520	Neutralising antibody response to interferon beta therapy in multiple sclerosis (antibody titre; IFNβ-1b subcutaneous)	rs9272775	chr6:32610257	C=0.429, T=0.571	0.842447	0.956735	3e-24
rs2741159	Eosinophil counts	rs760067	chr12:53044703	A=0.444, C=0.556	0.847458	1	1e-09
rs7207370	Blood protein levels	rs12952884	chr17:49226051	C=0.646, T=0.354	1	1	7e-30
rs7207370	Serum levels of protein NME2	rs16949649	chr17:49230308	C=0.354, T=0.646	1	1	3e-45
rs10760167	Pulse pressure	rs10760158	chr9:123989014	A=0.545, G=0.455	0.921429	1	3e-06
rs10760167	Hemoglobin concentration	rs4837827	chr9:124039871	C=0.566, T=0.434	1	1	3e-10
rs10760167	Hemoglobin concentration	rs4836845	chr9:124049956	C=0.434, T=0.566	1	1	6e-10
rs10760167	Hematocrit	rs3761856	chr9:124060304	C=0.601, T=0.399	0.864569	1	5e-11
rs7935082	Monocyte count	rs2014121	chr11:60156297	C=0.611, T=0.389	1	1	1e-14
rs7935082	Monocyte percentage of white cells	rs2233253	chr11:60157166	C=0.389, T=0.611	1	1	8e-16
rs7935082	Monocyte count	rs6591578	chr11:60158649	A=0.611, G=0.389	1	1	2e-29
rs7935082	Monocyte count	rs6591578	chr11:60158649	A=0.611, G=0.389	1	1	4e-28
rs7935082	Monocyte count	rs6591578	chr11:60158649	A=0.611, G=0.389	1	1	8e-24
rs1131017	High density lipoprotein cholesterol levels	rs773114	chr12:56379060	A=0.591, T=0.409	0.89855	0.957854	5e-07
rs1131017	Alanine aminotransferase levels	rs1873914	chr12:56379427	C=0.404, G=0.596	0.878968	0.957328	3e-14
rs1131017	Gastroesophageal reflux disease, peptic ulcer disease and/or corresponding medications and treatment	rs1873914	chr12:56379427	C=0.404, G=0.596	0.878968	0.957328	5e-08
rs1131017	Sum eosinophil basophil counts	rs705699	chr12:56384804	A=0.409, G=0.591	0.89855	0.957854	5e-12
rs1131017	Type 1 diabetes	rs705699	chr12:56384804	A=0.409, G=0.591	0.89855	0.957854	7e-20
rs1131017	Asthma (childhood onset)	rs705699	chr12:56384804	A=0.409, G=0.591	0.89855	0.957854	9e-17
rs1131017	Atopic asthma	rs705699	chr12:56384804	A=0.409, G=0.591	0.89855	0.957854	4e-16
rs1131017	Allergic disease (asthma, hay fever and/or eczema) (age of onset)	rs705699	chr12:56384804	A=0.409, G=0.591	0.89855	0.957854	4e-09
rs1131017	Allergic disease (asthma, hay fever and/or eczema) (multivariate analysis)	rs705699	chr12:56384804	A=0.409, G=0.591	0.89855	0.957854	6e-09
rs1131017	Aspartate aminotransferase levels	rs705699	chr12:56384804	A=0.409, G=0.591	0.89855	0.957854	8e-11
rs1131017	Asthma (adult onset)	rs705699	chr12:56384804	A=0.409, G=0.591	0.89855	0.957854	6e-07
rs1131017	Asthma (childhood onset)	rs705699	chr12:56384804	A=0.409, G=0.591	0.89855	0.957854	1e-11
rs1131017	Asthma	rs705700	chr12:56389293	C=0.414, T=0.586	0.91847	0.958368	1e-16
rs1131017	Nonatopic asthma	rs705700	chr12:56389293	C=0.414, T=0.586	0.91847	0.958368	2e-09
rs1131017	Asthma (childhood onset)	rs705700	chr12:56389293	C=0.414, T=0.586	0.91847	0.958368	3e-24
rs1131017	Asthma	rs705700	chr12:56389293	C=0.414, T=0.586	0.91847	0.958368	4e-23
rs1131017	Asthma (adult onset)	rs705700	chr12:56389293	C=0.414, T=0.586	0.91847	0.958368	1e-09
rs1131017	Rheumatoid arthritis	rs773125	chr12:56394954	A=0.596, G=0.404	0.878968	0.957328	1e-10
rs1131017	Rheumatoid arthritis	rs773125	chr12:56394954	A=0.596, G=0.404	0.878968	0.957328	2e-08
rs1131017	Rheumatoid arthritis	rs773125	chr12:56394954	A=0.596, G=0.404	0.878968	0.957328	1e-09
rs1131017	Rheumatoid arthritis	rs773125	chr12:56394954	A=0.596, G=0.404	0.878968	0.957328	9e-08
rs1131017	Leisure sedentary behaviour (television watching)	rs10876864	chr12:56401085	A=0.586, G=0.414	1	1	1e-09
rs1131017	Household income (MTAG)	rs10876864	chr12:56401085	A=0.586, G=0.414	1	1	8e-14
rs1131017	Vitiligo	rs10876864	chr12:56401085	A=0.586, G=0.414	1	1	8e-12
rs1131017	Allergic disease (asthma, hay fever or eczema)	rs10876864	chr12:56401085	A=0.586, G=0.414	1	1	1e-19
rs1131017	Neutrophil percentage of granulocytes	rs10876864	chr12:56401085	A=0.586, G=0.414	1	1	7e-11
rs1131017	Eosinophil percentage of granulocytes	rs10876864	chr12:56401085	A=0.586, G=0.414	1	1	1e-11
rs1131017	Eosinophil percentage of white cells	rs10876864	chr12:56401085	A=0.586, G=0.414	1	1	4e-14
rs1131017	Asthma or allergic disease (pleiotropy)	rs10876864	chr12:56401085	A=0.586, G=0.414	1	1	1e-13
rs1131017	Intelligence (MTAG)	rs10876864	chr12:56401085	A=0.586, G=0.414	1	1	2e-12
rs1131017	Appendicular lean mass	rs10876864	chr12:56401085	A=0.586, G=0.414	1	1	6e-09
rs1131017	Cognitive aspects of educational attainment	rs10876864	chr12:56401085	A=0.586, G=0.414	1	1	7e-09
rs1131017	Eosinophil counts	rs10876864	chr12:56401085	A=0.586, G=0.414	1	1	2e-18
rs1131017	Liver enzyme levels (alanine transaminase)	rs1131017	chr12:56435929	C=0.414, G=0.586	1	1	3e-11
rs1131017	Cognitive performance	rs1131017	chr12:56435929	C=0.414, G=0.586	1	1	4e-09
rs1131017	Cognitive performance (MTAG)	rs1131017	chr12:56435929	C=0.414, G=0.586	1	1	6e-23
rs1131017	Self-reported math ability (MTAG)	rs1131017	chr12:56435929	C=0.414, G=0.586	1	1	5e-19
rs1131017	Cortical surface area	rs1131017	chr12:56435929	C=0.414, G=0.586	1	1	2e-10
rs1131017	Inflammatory skin disease	rs1131017	chr12:56435929	C=0.414, G=0.586	1	1	4e-08
rs1131017	Lymphocyte counts	rs1131017	chr12:56435929	C=0.414, G=0.586	1	1	1e-12
rs1131017	Lymphocyte counts	rs1131017	chr12:56435929	C=0.414, G=0.586	1	1	4e-10
rs1131017	Lymphocyte counts	rs1131017	chr12:56435929	C=0.414, G=0.586	1	1	1e-11
rs1131017	Serum total protein level	rs1131017	chr12:56435929	C=0.414, G=0.586	1	1	6e-12
rs1131017	Menarche (age at onset)	rs1131017	chr12:56435929	C=0.414, G=0.586	1	1	1e-07
rs1131017	Type 1 diabetes	rs11171739	chr12:56470625	C=0.414, T=0.586	0.91847	0.958368	1e-11
rs1131017	Cortical surface area	rs11171739	chr12:56470625	C=0.414, T=0.586	0.91847	0.958368	4e-11
rs1131017	Autoimmune traits (pleiotropy)	rs11171739	chr12:56470625	C=0.414, T=0.586	0.91847	0.958368	2e-20
rs1131017	Type 1 diabetes	rs11171739	chr12:56470625	C=0.414, T=0.586	0.91847	0.958368	1e-18
rs1131017	Verbal-numerical reasoning	rs11171739	chr12:56470625	C=0.414, T=0.586	0.91847	0.958368	3e-08
rs1131017	Self-reported math ability	rs11171739	chr12:56470625	C=0.414, T=0.586	0.91847	0.958368	1e-10
rs1131017	Allergic disease (asthma, hay fever or eczema)	rs11171739	chr12:56470625	C=0.414, T=0.586	0.91847	0.958368	4e-10
rs1131017	Brain morphology (MOSTest)	rs11171739	chr12:56470625	C=0.414, T=0.586	0.91847	0.958368	4e-10
rs1131017	Atopic dermatitis	rs11171739	chr12:56470625	C=0.414, T=0.586	0.91847	0.958368	6e-10
rs1131017	Lifetime smoking index	rs7297175	chr12:56473808	C=0.591, T=0.409	0.89855	0.957854	7e-09
rs1131017	Autoimmune thyroid disease	rs2271194	chr12:56477694	A=0.414, T=0.586	0.91847	0.958368	2e-11
rs1131017	Polycystic ovary syndrome	rs2271194	chr12:56477694	A=0.414, T=0.586	0.91847	0.958368	5e-09
rs11732759	Serum levels of protein NAAA	rs11732759	chr4:76856440	A=0.434, T=0.566	1	1	8e-100
rs11732759	Blood protein levels	rs2292533	chr4:76861859	C=0.571, T=0.429	0.979625	1	1e-32
rs11732759	Longevity	rs2273	chr4:76889388	C=0.571, T=0.429	0.9393	0.979202	1e-06
rs835044	White matter hyperintensity volume (adjusted for hypertension)	rs61938198	chr12:95500635	A=0.707, G=0.293	0.810021	1	5e-06
rs835044	White matter hyperintensity volume	rs61938198	chr12:95500635	A=0.707, G=0.293	0.810021	1	4e-06
rs9273493	Asthma (childhood onset)	rs9270911	chr6:32572202	C=0.434, T=0.566	0.862684	0.978175	1e-27
rs9273493	Podoconiosis	rs9270911	chr6:32572202	C=0.434, T=0.566	0.862684	0.978175	2e-12
rs9273493	Asthma	rs3104367	chr6:32603487	C=0.576, T=0.424	0.899699	0.978558	1e-40
rs9273493	Type 1 diabetes	rs9272346	chr6:32604372	A=0.566, G=0.434	0.862684	0.978175	5e-134
rs9273493	Type 1 diabetes	rs9272346	chr6:32604372	A=0.566, G=0.434	0.862684	0.978175	6e-129
rs9273493	Asthma	rs9272346	chr6:32604372	A=0.566, G=0.434	0.862684	0.978175	2e-156
rs9273493	Asthma	rs9272346	chr6:32604372	A=0.566, G=0.434	0.862684	0.978175	2e-08
rs9273493	Asthma (time to onset)	rs9272346	chr6:32604372	A=0.566, G=0.434	0.862684	0.978175	2e-08
rs9273493	Asthma	rs9272346	chr6:32604372	A=0.566, G=0.434	0.862684	0.978175	2e-28
rs9273493	Asthma	rs9272346	chr6:32604372	A=0.566, G=0.434	0.862684	0.978175	6e-24
rs9273493	Asthma (age of onset)	rs9272346	chr6:32604372	A=0.566, G=0.434	0.862684	0.978175	7e-08
rs9273493	Asthma (childhood onset)	rs9272346	chr6:32604372	A=0.566, G=0.434	0.862684	0.978175	4e-37
rs9273493	Asthma (adult onset)	rs9272346	chr6:32604372	A=0.566, G=0.434	0.862684	0.978175	2e-47
rs9273493	Leprosy	rs3187964	chr6:32605207	C=0.404, G=0.596	0.979284	1	8e-16
rs9273493	Childhood asthma with severe exacerbations	rs1071630	chr6:32609126	C=0.596, T=0.404	0.979284	1	8e-14
rs9273493	Asthma	rs17843577	chr6:32615510	C=0.444, T=0.556	0.82735	0.977778	8e-223
rs9273493	Pediatric asthma	rs17843580	chr6:32615551	A=0.444, G=0.556	0.82735	0.977778	3e-64
rs9273493	Atopic asthma	rs17843580	chr6:32615551	A=0.444, G=0.556	0.82735	0.977778	4e-31
rs9273493	Medication use (adrenergics, inhalants)	rs17843580	chr6:32615551	A=0.444, G=0.556	0.82735	0.977778	3e-74
rs9273493	Medication use (adrenergics, inhalants)	rs17843580	chr6:32615551	A=0.444, G=0.556	0.82735	0.977778	2e-70
rs9273493	Adult asthma	rs17843604	chr6:32620283	C=0.429, T=0.571	0.880974	0.978368	1e-18
rs9273493	Asthma and hay fever	rs9273373	chr6:32626601	A=0.404, G=0.596	0.979284	1	4e-14
rs9273493	Asthma or allergic disease (pleiotropy)	rs9273374	chr6:32626614	A=0.404, G=0.596	0.979284	1	8e-35
rs9273493	Ulcerative colitis	rs1063355	chr6:32627714	G=0.596, T=0.404	0.979284	1	2e-06
rs9273493	Type 2 diabetes	rs1063355	chr6:32627714	G=0.596, T=0.404	0.979284	1	4e-19
rs9273493	Childhood steroid-sensitive nephrotic syndrome	rs1063348	chr6:32627923	A=0.424, G=0.576	0.899699	0.978558	9e-23
rs9273493	Childhood steroid-sensitive nephrotic syndrome	rs1063348	chr6:32627923	A=0.424, G=0.576	0.899699	0.978558	1e-08
rs9273493	Childhood steroid-sensitive nephrotic syndrome	rs1063348	chr6:32627923	A=0.424, G=0.576	0.899699	0.978558	3e-07
rs9273493	Lung function (low FEV1 vs high FEV1)	rs201043192	chr6:32628538	G=0.46, T=0.54	0.814032	1	5e-09
rs9357006	Major depressive disorder	rs58825580	chr6:26365679	G=0.131, T=0.869	0.95598	1	1e-08
rs9357006	Urinary tract infection frequency	rs28551159	chr6:26376368	A=0.874, G=0.126	1	1	1e-07
rs9357006	Headache	rs2072806	chr6:26385093	C=0.879, G=0.121	0.954483	1	5e-09
rs9357006	Pork consumption	rs9366656	chr6:26434630	C=0.121, T=0.879	0.954483	1	7e-15
rs9357006	Oily fish consumption	rs9366656	chr6:26434630	C=0.121, T=0.879	0.954483	1	7e-15
rs9357006	Intelligence (MTAG)	rs9348721	chr6:26485573	A=0.884, G=0.116	0.909486	1	6e-14
rs9357006	Fish- and plant-related diet	rs16891727	chr6:26488860	A=0.116, C=0.884	0.909486	1	3e-12
rs9357006	Chronic obstructive pulmonary disease x current smoker interaction (2df)	rs3799383	chr6:26510748	C=0.879, T=0.121	0.865619	0.952312	2e-09
rs9357006	Chronic obstructive pulmonary disease in non-current smokers	rs3799383	chr6:26510748	C=0.879, T=0.121	0.865619	0.952312	1e-08
rs9357006	Chronic obstructive pulmonary disease x current smoker interaction (main effect)	rs3799383	chr6:26510748	C=0.879, T=0.121	0.865619	0.952312	9e-09
rs9357006	Chronic obstructive pulmonary disease x ever smoker interaction (2df)	rs9379882	chr6:26511076	C=0.879, T=0.121	0.865619	0.952312	2e-10
rs9357006	Chronic obstructive pulmonary disease x ever smoker interaction (main effect)	rs9379882	chr6:26511076	C=0.879, T=0.121	0.865619	0.952312	3e-07
rs9357006	Chronic obstructive pulmonary disease in never smokers	rs9379882	chr6:26511076	C=0.879, T=0.121	0.865619	0.952312	3e-07
rs9357006	Urinary tract infection frequency	rs6920256	chr6:26537801	A=0.121, G=0.879	0.865619	0.952312	1e-07
rs9357006	Intelligence (MTAG)	rs13214027	chr6:26573631	C=0.874, G=0.126	0.825262	0.908439	4e-12
rs9357006	General cognitive ability	rs13214027	chr6:26573631	C=0.874, G=0.126	0.825262	0.908439	6e-13
rs9357006	Waist-to-hip ratio adjusted for BMI	rs9379891	chr6:26579560	C=0.874, T=0.126	0.825262	0.908439	4e-14
rs9357006	Waist-hip index	rs9379891	chr6:26579560	C=0.874, T=0.126	0.825262	0.908439	9e-14
rs9357006	Fish- and plant-related diet	rs71276077	chr6:26849098	C=0.884, T=0.116	0.909486	1	3e-08
rs117521606	Smoking initiation (ever regular vs never regular)	rs72836318	chr17:44121579	C=0.258, T=0.742	1	1	7e-09
rs251856	Neutrophil count	rs251857	chr19:39919538	C=0.515, T=0.485	1	1	1e-12
rs251856	White blood cell count	rs1865092	chr19:39936017	A=0.52, G=0.48	0.979976	1	3e-10
rs251856	Neutrophil count	rs12609112	chr19:39940651	C=0.475, T=0.525	0.960337	1	9e-16
rs251856	White blood cell count	rs8107194	chr19:39942569	C=0.475, T=0.525	0.960337	1	3e-10
rs251856	White blood cell count	rs10424217	chr19:39946827	A=0.51, G=0.49	0.901574	0.959158	9e-14
rs251856	Neutrophil count	rs10424217	chr19:39946827	A=0.51, G=0.49	0.901574	0.959158	7e-15
rs12881760	Mean corpuscular volume	rs17099614	chr14:101167632	C=0.677, G=0.323	0.801915	0.949911	6e-17
rs12881760	Neutrophil count	rs10146962	chr14:101170540	C=0.333, T=0.667	0.848921	1	4e-11
rs12881760	White blood cell count	rs10146962	chr14:101170540	C=0.333, T=0.667	0.848921	1	6e-15
rs12881760	White blood cell count	rs10146962	chr14:101170540	C=0.333, T=0.667	0.848921	1	3e-12
rs12881760	Neutrophil count	rs10146962	chr14:101170540	C=0.333, T=0.667	0.848921	1	5e-13
rs12881760	Neutrophil count	rs10146962	chr14:101170540	C=0.333, T=0.667	0.848921	1	1e-10
rs12881760	Blood protein levels	rs10144381	chr14:101173297	C=0.702, T=0.298	1	1	6e-62
rs12881760	Blood protein levels	rs10144381	chr14:101173297	C=0.702, T=0.298	1	1	6e-58
rs12881760	Serum 25-Hydroxyvitamin D levels	rs12881545	chr14:101176212	C=0.702, G=0.298	1	1	3e-07
rs12881760	Serum levels of protein SEMG2	rs12881760	chr14:101176335	C=0.702, G=0.298	1	1	4e-115
rs12881760	Blood protein levels	rs12881760	chr14:101176335	C=0.702, G=0.298	1	1	4e-101
rs12881760	Blood protein levels	rs12881760	chr14:101176335	C=0.702, G=0.298	1	1	2e-106
rs12881760	Age of smoking initiation (MTAG)	rs12881760	chr14:101176335	C=0.702, G=0.298	1	1	3e-08
rs12881760	Serum levels of protein DLK1	rs12881760	chr14:101176335	C=0.702, G=0.298	1	1	3e-108
rs12881760	Platelet count	rs4905998	chr14:101181781	A=0.298, G=0.702	1	1	2e-44
rs12881760	Refractive error	rs4905998	chr14:101181781	A=0.298, G=0.702	1	1	3e-10
rs12881760	Menarche (age at onset)	rs7141210	chr14:101182470	C=0.702, T=0.298	1	1	6e-09
rs12881760	Mean platelet volume	rs7141210	chr14:101182470	C=0.702, T=0.298	1	1	3e-11
rs12881760	White blood cell count	rs7141210	chr14:101182470	C=0.702, T=0.298	1	1	4e-10
rs12881760	White blood cell count	rs7141210	chr14:101182470	C=0.702, T=0.298	1	1	1e-11
rs9022	Systolic blood pressure	rs6558530	chr8:1706207	A=0.374, G=0.626	0.978595	1	5e-07
rs9022	Systolic blood pressure	rs6558530	chr8:1706207	A=0.374, G=0.626	0.978595	1	5e-08
rs4761234	Neutrophil count	rs4761234	chr12:69732105	C=0.5, T=0.5	1	1	2e-24
rs4761234	Neutrophil percentage of white cells	rs4761234	chr12:69732105	C=0.5, T=0.5	1	1	1e-27
rs4761234	Blood protein levels	rs4761234	chr12:69732105	C=0.5, T=0.5	1	1	3e-104
rs4761234	SSC-A on monocyte	rs4761234	chr12:69732105	C=0.5, T=0.5	1	1	9e-24
rs4761234	SSC-A on CD14+ monocyte	rs4761234	chr12:69732105	C=0.5, T=0.5	1	1	2e-15
rs4761234	White blood cell count	rs4761234	chr12:69732105	C=0.5, T=0.5	1	1	2e-16
rs4761234	White blood cell count	rs4761234	chr12:69732105	C=0.5, T=0.5	1	1	6e-15
rs4761234	Sum basophil neutrophil counts	rs4761234	chr12:69732105	C=0.5, T=0.5	1	1	2e-10
rs4761234	Granulocyte count	rs4761234	chr12:69732105	C=0.5, T=0.5	1	1	1e-09
rs4761234	Sum neutrophil eosinophil counts	rs4761234	chr12:69732105	C=0.5, T=0.5	1	1	8e-10
rs4761234	Neutrophil percentage of white cells	rs4761234	chr12:69732105	C=0.5, T=0.5	1	1	1e-11
rs4761234	Neutrophil count	rs4761234	chr12:69732105	C=0.5, T=0.5	1	1	1e-10
rs4761234	Triglyceride levels	rs4761234	chr12:69732105	C=0.5, T=0.5	1	1	4e-12
rs4761234	Blood protein levels	rs4761234	chr12:69732105	C=0.5, T=0.5	1	1	4e-89
rs4761234	Lymphocyte percentage of white cells	rs4761234	chr12:69732105	C=0.5, T=0.5	1	1	5e-20
rs4761234	Neutrophil count	rs4761234	chr12:69732105	C=0.5, T=0.5	1	1	4e-29
rs4761234	Neutrophil count	rs4761234	chr12:69732105	C=0.5, T=0.5	1	1	3e-27
rs4761234	Serum levels of protein LYZ	rs4761234	chr12:69732105	C=0.5, T=0.5	1	1	8e-200
rs4761234	White blood cell count	rs4761234	chr12:69732105	C=0.5, T=0.5	1	1	3e-18
rs4761234	Neutrophil count	rs4761234	chr12:69732105	C=0.5, T=0.5	1	1	2e-17
rs4761234	Blood protein levels	rs7959452	chr12:69735492	A=0.465, G=0.535	0.867925	1	1e-60
rs4761234	Protein quantitative trait loci	rs57954211	chr12:69748397	A=0.47, C=0.53	0.811162	0.956989	9e-20
rs2074219	Birth weight	rs222852	chr17:7140606	A=0.545, G=0.455	0.813559	1	3e-14
rs2074219	Birth length (MTAG)	rs222852	chr17:7140606	A=0.545, G=0.455	0.813559	1	9e-09
rs2074219	Birth weight (MTAG)	rs222852	chr17:7140606	A=0.545, G=0.455	0.813559	1	2e-13
rs2074219	Systolic blood pressure	rs222852	chr17:7140606	A=0.545, G=0.455	0.813559	1	2e-13
rs2074219	Birth weight	rs222857	chr17:7164563	C=0.455, T=0.545	0.813559	1	1e-24
rs2074219	Eosinophil counts	rs2654189	chr17:7177872	A=0.646, C=0.354	0.806641	1	4e-11
rs2074219	Eosinophil counts	rs2654189	chr17:7177872	A=0.646, C=0.354	0.806641	1	1e-09
rs2074219	Eosinophil percentage of white cells	rs2654189	chr17:7177872	A=0.646, C=0.354	0.806641	1	6e-12
rs12886130	Carotid intima media thickness	rs2985684	chr14:50101682	C=0.202, G=0.798	1	1	2e-06
rs11541855	Venous thromboembolism	rs12450494	chr17:7207887	A=0.49, T=0.51	0.80033	1	1e-07
rs11541855	Venous thromboembolism	rs12450494	chr17:7207887	A=0.49, T=0.51	0.80033	1	2e-08
rs11541855	Educational attainment (MTAG)	rs4796403	chr17:7223172	A=0.545, G=0.455	1	1	3e-08
rs10276099	Fibrinogen	rs2286503	chr7:22856606	C=0.646, T=0.354	0.814181	1	7e-09
rs10276099	COVID-19 (hospitalized covid vs population)	rs4719715	chr7:22861038	A=0.707, G=0.293	0.930445	1	6e-06
rs10774398	Platelet count	rs61908718	chr12:6252961	C=0.343, T=0.657	0.81136	0.931218	1e-38
rs393727	Crohn's disease	rs2149085	chr6:167371110	C=0.52, T=0.48	1	1	8e-12
rs393727	Inflammatory bowel disease	rs1819333	chr6:167373547	G=0.52, T=0.48	1	1	7e-21
rs393727	Crohn's disease	rs1819333	chr6:167373547	G=0.52, T=0.48	1	1	2e-19
rs393727	Crohn's disease	rs1819333	chr6:167373547	G=0.52, T=0.48	1	1	2e-20
rs393727	Inflammatory bowel disease	rs1819333	chr6:167373547	G=0.52, T=0.48	1	1	9e-15
rs393727	Inflammatory bowel disease	rs1819333	chr6:167373547	G=0.52, T=0.48	1	1	1e-06
rs393727	Lung cancer	rs6920364	chr6:167376466	C=0.52, G=0.48	1	1	1e-08
rs393727	Hyperthyroidism	rs385863	chr6:167386615	C=0.52, G=0.48	1	1	4e-10
rs393727	Inflammatory bowel disease	rs444210	chr6:167390242	A=0.495, G=0.505	0.903883	1	2e-17
rs393727	Lung adenocarcinoma	rs444210	chr6:167390242	A=0.495, G=0.505	0.903883	1	4e-06
rs393727	Crohn's disease	rs9457247	chr6:167392174	C=0.52, T=0.48	1	1	2e-18
rs393727	Crohn's disease	rs415890	chr6:167406633	C=0.48, G=0.52	1	1	3e-12
rs7077538	Red blood cell count	rs12771902	chr10:72002499	A=0.369, G=0.631	0.978595	1	5e-08
rs7077538	Blood protein levels	rs10823500	chr10:72005190	A=0.596, G=0.404	0.840775	0.977325	2e-18
rs432206	Feeling tense	rs6891955	chr5:64838758	C=0.318, G=0.682	0.954872	1	3e-09
rs5756736	Blood protein levels	rs5756729	chr22:37961353	C=0.379, T=0.621	0.936915	0.978361	2e-26
rs5756736	Blood protein levels	rs2281097	chr22:37966060	C=0.616, T=0.384	1	1	2e-20
rs5756736	Serum levels of protein LGALS2	rs5756738	chr22:37970426	C=0.616, G=0.384	1	1	5e-34
